# Aquarius RNA helicase Protects Pluripotent Stem Cell Identity

**DOI:** 10.64898/2026.04.24.720612

**Authors:** Maxime Lalonde, Elizabeth Márquez-Gómez, Clare S.K. Lee, Adam Burton, Ioannis Tsirkas, Fernanda Rezende Pabst, Marcel Werner, Atiqa Sajid, Augusto Chaves Murriello, Xanthoula Karypidou, Andreas Ettinger, Tamas Schauer, Tobias Straub, Maria-Elena Torres-Padilla, Antonio Scialdone, Stephan Hamperl

**Affiliations:** Institute of Epigenetics and Stem Cells (IES), Helmholtz Munich, Munich, Germany; Core Facility Bioinformatics, Biomedizinisches Centrum (BMC) LMU Munich, Germany

**Keywords:** Embryonic Stem Cells, Pluripotency, Transcription-Replication Conflicts, Aquarius, R-loop Resolution, Transcription fidelity, Genomic Instability, Cell Fate Plasticity, Single-Cell Microscopy

## Abstract

Pluripotent stem cells must reconcile rapid replication with a highly dynamic transcriptional program, creating an inherent susceptibility to transcription–replication conflicts (TRCs). We demonstrate that embryonic stem cells (ESCs) operate in a “resilient” replication mode, tolerating high genomic traffic through the constitutive upregulation of R-loop and TRC resolution pathways. Through a targeted functional screen, we identify the RNA helicase Aquarius (AQR) as an essential safeguard of this state. AQR depletion downregulates these resolution factors, collapsing this stress-resistant program and driving ESCs into unstable, heterogenous states, marked by increased transcriptional entropy and cell-to-cell noise. Mechanistically, we show that key identity-defining genes are preferentially located within R-loop and TRC prone regions, making them uniquely vulnerable to AQR depletion. Our findings establish AQR as a critical governor of transcriptional fidelity, demonstrating that genomic resilience is fundamental to maintaining pluripotent cell identity.
