## Supplementary Table 1 for "Aquarius RNA helicase Protects Pluripotent Stem Cell Identity"

### Sheet: TRC_resolution_factors
Supplementary Table 1. List of TRC factors
Full list of genes classified as TRC resolution factors. Homologs for Mus musculus were obtained using biomaRt [Durinck S, Spellman P, Birney E, Huber W (2009). “Mapping identifiers for the integration of genomic datasets with the R/Bioconductor package biomaRt.” Nature Protocols, 4, 1184–1191.]
Gene_Symbol_Human: Gene identifier in Homo sapiens
PROBSET:
Category: Gense set name, extracted from [Dutrieux, L., Lin, Y.-L., Lutzmann, M., Rodriguez, R., Cogné, M., Pasero, P., & Moreaux, J. (2021). Transcription/Replication Conflicts in Tumorigenesis and Their Potential Role as Novel Therapeutic Targets in Multiple Myeloma. Cancers, 13(15), 3755. https://doi.org/10.3390/cancers13153755] and [Ming-Yu Zhu, Yi-Zheng Zhang, Ting Guo, Jie Ren. (2025). Nasc…
Source: Link to source paper
Ensembl_Gene_ID_Human: ENSEMBL gene identifier in Homo sapiens
Gene_Symbol_Mouse: Gene identifier in Mus musculus
Ensembl_Gene_ID_Mouse: ENSEMBL gene identifier in Mus musculus
mmusculus_homolog_orthology_type: Homology type where (ortholog_one2one = single gene in both species, ortholog_one2many = one gene in H. sapiens corresponds to multiple genes in M. musculus, ortholog_many2many = multiple genes on both sides)
mmusculus_homolog_perc_id: Percentage identity compared to the M. musculus ortholog
Gene_Symbol_Human	PROBESET	Category	Source	Ensembl_Gene_ID_Human	Gene_Symbol_Mouse	Ensembl_Gene_ID_Mouse	mmusculus_homolog_orthology_type	mmusculus_homolog_perc_id
AICDA	219841_at	TRC resolution	https://doi.org/10.3390/cancers13153755	ENSG00000111732	Aicda	ENSMUSG00000040627	ortholog_one2one	92.4242
ALYREF	226320_at	TRC resolution	https://doi.org/10.3390/cancers13153756	ENSG00000183684	Alyreffm9	ENSMUSG00000096640	ortholog_one2many	64.0152
ALYREF	226320_at	TRC resolution	https://doi.org/10.3390/cancers13153756	ENSG00000183684	Alyreffm16	ENSMUSG00000097550	ortholog_one2many	65.9091
ALYREF	226320_at	TRC resolution	https://doi.org/10.3390/cancers13153756	ENSG00000183684	Alyref2	ENSMUSG00000060244	ortholog_one2many	75
ALYREF	226320_at	TRC resolution	https://doi.org/10.3390/cancers13153756	ENSG00000183684	Alyref	ENSMUSG00000025134	ortholog_one2many	93.5606
ALYREF	226320_at	TRC resolution	https://doi.org/10.3390/cancers13153756	ENSG00000183684	Alyreffm12	ENSMUSG00000095673	ortholog_one2many	64.0152
ALYREF	226320_at	TRC resolution	https://doi.org/10.3390/cancers13153756	ENSG00000183684	Alyreffm15	ENSMUSG00000095022	ortholog_one2many	65.9091
ALYREF	226320_at	TRC resolution	https://doi.org/10.3390/cancers13153756	ENSG00000183684	Alyreffm7	ENSMUSG00000112856	ortholog_one2many	64.7727
ALYREF	226320_at	TRC resolution	https://doi.org/10.3390/cancers13153756	ENSG00000183684	Alyreffm4	ENSMUSG00000094314	ortholog_one2many	64.0152
ALYREF	226320_at	TRC resolution	https://doi.org/10.3390/cancers13153756	ENSG00000183684	Alyreffm6	ENSMUSG00000112931	ortholog_one2many	64.7727
ALYREF	226320_at	TRC resolution	https://doi.org/10.3390/cancers13153756	ENSG00000183684	Alyreffm17	ENSMUSG00000094144	ortholog_one2many	65.9091
ALYREF	226320_at	TRC resolution	https://doi.org/10.3390/cancers13153756	ENSG00000183684	Alyreffm2	ENSMUSG00000094215	ortholog_one2many	64.0152
ALYREF	226320_at	TRC resolution	https://doi.org/10.3390/cancers13153756	ENSG00000183684	Alyreffm14	ENSMUSG00000097427	ortholog_one2many	65.9091
ALYREF	226320_at	TRC resolution	https://doi.org/10.3390/cancers13153756	ENSG00000183684	Alyreffm3	ENSMUSG00000117091	ortholog_one2many	62.1212
ALYREF	226320_at	TRC resolution	https://doi.org/10.3390/cancers13153756	ENSG00000183684	Alyreffm5	ENSMUSG00000091101	ortholog_one2many	64.7727
ALYREF	226320_at	TRC resolution	https://doi.org/10.3390/cancers13153756	ENSG00000183684	Alyreffm13	ENSMUSG00000097878	ortholog_one2many	65.9091
ALYREF	226320_at	TRC resolution	https://doi.org/10.3390/cancers13153756	ENSG00000183684	Alyreffm1	ENSMUSG00000086727	ortholog_one2many	62.8788
ALYREF	226320_at	TRC resolution	https://doi.org/10.3390/cancers13153756	ENSG00000183684	Alyreffm8	ENSMUSG00000096744	ortholog_one2many	64.7727
ALYREF	226320_at	TRC resolution	https://doi.org/10.3390/cancers13153756	ENSG00000183684	Alyreffm10	ENSMUSG00000090854	ortholog_one2many	65.9091
ALYREF	226320_at	TRC resolution	https://doi.org/10.3390/cancers13153756	ENSG00000183684	Alyreffm11	ENSMUSG00000091779	ortholog_one2many	65.9091
ATM		TRC resolution	https://doi.org/10.1016/j.tig.2025.05.010	ENSG00000149311	Atm	ENSMUSG00000034218	ortholog_one2one	84.195
ATR		TRC resolution	https://doi.org/10.1016/j.tig.2025.05.010	ENSG00000175054	Atr	ENSMUSG00000032409	ortholog_one2one	90.469
ATRIP	1552937_s_a	TRC resolution	https://doi.org/10.3390/cancers13153757	ENSG00000164053	Atrip	ENSMUSG00000025646	ortholog_one2one	74.2099
BLM	205733_at	TRC resolution	https://doi.org/10.3390/cancers13153758	ENSG00000197299	Blm	ENSMUSG00000030528	ortholog_one2one	76.4996
BLM		TRC resolution	https://doi.org/10.1016/j.tig.2025.05.010	ENSG00000197299	Blm	ENSMUSG00000030528	ortholog_one2one	76.4996
BMI1		TRC resolution	https://doi.org/10.1016/j.tig.2025.05.010	ENSG00000168283	Bmi1	ENSMUSG00000026739	ortholog_one2one	96.9325
BRCA1	204531_s_at	TRC resolution	https://doi.org/10.3390/cancers13153759	ENSG00000012048	Brca1	ENSMUSG00000017146	ortholog_one2one	56.0923
BRCA1		TRC resolution	https://doi.org/10.1016/j.tig.2025.05.010	ENSG00000012048	Brca1	ENSMUSG00000017146	ortholog_one2one	56.0923
BRCA1		TRC resolution	https://doi.org/10.1016/j.tig.2025.05.010	ENSG00000012048	Brca1	ENSMUSG00000017146	ortholog_one2one	56.0923
BRCA2	208368_s_at	TRC resolution	https://doi.org/10.3390/cancers13153760	ENSG00000139618	Brca2	ENSMUSG00000041147	ortholog_one2one	57.1387
BRCA2		TRC resolution	https://doi.org/10.1016/j.tig.2025.05.010	ENSG00000139618	Brca2	ENSMUSG00000041147	ortholog_one2one	57.1387
BRD4		TRC resolution	https://doi.org/10.1016/j.tig.2025.05.010	ENSG00000141867	Brd4	ENSMUSG00000024002	ortholog_one2one	95.7416
BRIP1	235609_at	TRC resolution	https://doi.org/10.3390/cancers13153761	ENSG00000136492	Brip1	ENSMUSG00000034329	ortholog_one2one	69.8959
CDC73		TRC resolution	https://doi.org/10.1016/j.tig.2025.05.010	ENSG00000134371	Cdc73	ENSMUSG00000026361	ortholog_one2one	100
CDK12		TRC resolution	https://doi.org/10.1016/j.tig.2025.05.010	ENSG00000167258	Cdk12	ENSMUSG00000003119	ortholog_one2one	91.3423
CHAF1A	214426_x_at	TRC resolution	https://doi.org/10.3390/cancers13153763	ENSG00000167670	Chaf1a	ENSMUSG00000002835	ortholog_one2one	64.4352
CHEK1	205394_at	TRC resolution	https://doi.org/10.3390/cancers13153764	ENSG00000149554	Chek1	ENSMUSG00000032113	ortholog_one2one	93.0672
CHTOP	202560_s_at	TRC resolution	https://doi.org/10.3390/cancers13153765	ENSG00000160679	Chtop	ENSMUSG00000001017	ortholog_one2one	99.1936
CTR9		TRC resolution	https://doi.org/10.1016/j.tig.2025.05.010	ENSG00000198730	Ctr9	ENSMUSG00000005609	ortholog_one2one	97.6982
DDX1	201241_at	TRC resolution	https://doi.org/10.3390/cancers13153766	ENSG00000079785	Ddx1	ENSMUSG00000037149	ortholog_one2one	97.5676
DDX11	208159_x_at	TRC resolution	https://doi.org/10.3390/cancers13153767	ENSG00000013573	Ddx11	ENSMUSG00000035842	ortholog_one2one	78.9183
DDX17		TRC resolution	https://doi.org/10.1016/j.tig.2025.05.010	ENSG00000100201	Ddx17	ENSMUSG00000055065	ortholog_one2one	88.0658
DDX19A	202577_s_at	TRC resolution	https://doi.org/10.3390/cancers13153768	ENSG00000168872	Ddx19a	ENSMUSG00000015023	ortholog_one2one	97.4895
DDX21	224654_at	TRC resolution	https://doi.org/10.3390/cancers13153769	ENSG00000165732	Ddx21	ENSMUSG00000020075	ortholog_one2one	83.6526
DDX21		TRC resolution	https://doi.org/10.1016/j.tig.2025.05.010	ENSG00000165732	Ddx21	ENSMUSG00000020075	ortholog_one2one	83.6526
DDX23	201440_at	TRC resolution	https://doi.org/10.3390/cancers13153770	ENSG00000174243	Ddx23	ENSMUSG00000003360	ortholog_one2one	98.4146
DDX39B		TRC resolution	https://doi.org/10.1016/j.tig.2025.05.010	ENSG00000198563	Ddx39b	ENSMUSG00000019432	ortholog_one2one	99.5327
DDX41		TRC resolution	https://doi.org/10.1016/j.tig.2025.05.010	ENSG00000183258	Ddx41	ENSMUSG00000021494	ortholog_one2one	98.8746
DDX47	220890_s_at	TRC resolution	https://doi.org/10.3390/cancers13153771	ENSG00000213782	Ddx47	ENSMUSG00000030204	ortholog_one2one	96.044
DDX5	225886_at	TRC resolution	https://doi.org/10.3390/cancers13153772	ENSG00000108654	Ddx5	ENSMUSG00000020719	ortholog_one2one	99.1857
DHX36	223139_s_at	TRC resolution	https://doi.org/10.3390/cancers13153773	ENSG00000174953	Dhx36	ENSMUSG00000027770	ortholog_one2one	91.9643
DHX9	202420_s_at	TRC resolution	https://doi.org/10.3390/cancers13153774	ENSG00000135829	Dhx9	ENSMUSG00000042699	ortholog_one2one	91.6535
DIS3	214194_at	TRC resolution	https://doi.org/10.3390/cancers13153775	ENSG00000083520	Dis3	ENSMUSG00000033166	ortholog_one2one	91.1273
DNA2	213647_at	TRC resolution	https://doi.org/10.3390/cancers13153776	ENSG00000138346	Dna2	ENSMUSG00000036875	ortholog_one2one	80
ENY2	218482_at	TRC resolution	https://doi.org/10.3390/cancers13153777	ENSG00000120533	Eny2	ENSMUSG00000022338	ortholog_one2one	95.0495
ERCC2	235399_at	TRC resolution	https://doi.org/10.3390/cancers13153778	ENSG00000104884	Ercc2	ENSMUSG00000030400	ortholog_one2one	97.5
ERCC3	202176_at	TRC resolution	https://doi.org/10.3390/cancers13153779	ENSG00000163161	Ercc3	ENSMUSG00000024382	ortholog_one2one	95.9079
ERCC4	235215_at	TRC resolution	https://doi.org/10.3390/cancers13153780	ENSG00000175595	Ercc4	ENSMUSG00000022545	ortholog_one2one	86.0262
ERCC5	202414_at	TRC resolution	https://doi.org/10.3390/cancers13153781	ENSG00000134899	Ercc5	ENSMUSG00000026048	ortholog_many2many	65.5986
ERCC5	202414_at	TRC resolution	https://doi.org/10.3390/cancers13153781	ENSG00000134899	Bivm	ENSMUSG00000041684	ortholog_many2many	1.68634
EXO1	204603_at	TRC resolution	https://doi.org/10.3390/cancers13153782	ENSG00000174371	Exo1	ENSMUSG00000039748	ortholog_one2one	72.9314
EXOSC10	207541_s_at	TRC resolution	https://doi.org/10.3390/cancers13153783	ENSG00000171824	Exosc10	ENSMUSG00000017264	ortholog_one2one	87.2316
EXOSC2	209527_at	TRC resolution	https://doi.org/10.3390/cancers13153784	ENSG00000130713	Exosc2	ENSMUSG00000039356	ortholog_one2one	93.8567
EXOSC3	227916_x_at	TRC resolution	https://doi.org/10.3390/cancers13153785	ENSG00000107371	Exosc3	ENSMUSG00000028322	ortholog_one2one	87.2727
EXOSC5	218481_at	TRC resolution	https://doi.org/10.3390/cancers13153786	ENSG00000077348	Exosc5	ENSMUSG00000061286	ortholog_one2one	89.3617
EXOSC7	212627_s_at	TRC resolution	https://doi.org/10.3390/cancers13153787	ENSG00000075914	Exosc7	ENSMUSG00000025785	ortholog_one2one	95.5326
FAN1	203678_at	TRC resolution	https://doi.org/10.3390/cancers13153788	ENSG00000198690	Fan1	ENSMUSG00000033458	ortholog_one2one	72.1731
FANCA	203805_s_at	TRC resolution	https://doi.org/10.3390/cancers13153789	ENSG00000187741	Fanca	ENSMUSG00000032815	ortholog_one2one	66.1168
FANCD2	242560_at	TRC resolution	https://doi.org/10.3390/cancers13153790	ENSG00000144554	Fancd2	ENSMUSG00000034023	ortholog_one2one	75.0517
FANCD2		TRC resolution	https://doi.org/10.1016/j.tig.2025.05.010	ENSG00000144554	Fancd2	ENSMUSG00000034023	ortholog_one2one	75.0517
FANCI	213007_at	TRC resolution	https://doi.org/10.3390/cancers13153791	ENSG00000140525	Fanci	ENSMUSG00000039187	ortholog_one2one	80.5723
FANCM	234733_s_at	TRC resolution	https://doi.org/10.3390/cancers13153792	ENSG00000187790	Fancm	ENSMUSG00000055884	ortholog_one2one	64.5508
FOXD3		TRC resolution	https://doi.org/10.1016/j.tig.2025.05.010	ENSG00000187140	Foxd3	ENSMUSG00000067261	ortholog_one2one	90.3766
HERC2	217902_s_at	TRC resolution	https://doi.org/10.3390/cancers13153793	ENSG00000128731	Herc2	ENSMUSG00000030451	ortholog_one2one	95.6144
HNRNPD	209330_s_at	TRC resolution	https://doi.org/10.3390/cancers13153794	ENSG00000138668	Hnrnpd	ENSMUSG00000000568	ortholog_one2one	96.6197
HUWE1		TRC resolution	https://doi.org/10.1016/j.tig.2025.05.010	ENSG00000086758	Huwe1	ENSMUSG00000025261	ortholog_one2one	97.8052
INTS1		TRC resolution	https://doi.org/10.1016/j.tig.2025.05.010	ENSG00000164880	Ints1	ENSMUSG00000029547	ortholog_one2one	90.2283
INTS10		TRC resolution	https://doi.org/10.1016/j.tig.2025.05.010	ENSG00000104613	Ints10	ENSMUSG00000031864	ortholog_one2one	95.6338
INTS11		TRC resolution	https://doi.org/10.1016/j.tig.2025.05.010	ENSG00000127054	Ints11	ENSMUSG00000029034	ortholog_one2one	97.1667
INTS12		TRC resolution	https://doi.org/10.1016/j.tig.2025.05.010	ENSG00000138785	Ints12	ENSMUSG00000028016	ortholog_one2one	91.342
INTS13		TRC resolution	https://doi.org/10.1016/j.tig.2025.05.010	ENSG00000064102	Ints13	ENSMUSG00000040250	ortholog_one2one	95.6091
INTS14		TRC resolution	https://doi.org/10.1016/j.tig.2025.05.010	ENSG00000138614	Ints14	ENSMUSG00000034263	ortholog_one2one	97.6834
INTS2		TRC resolution	https://doi.org/10.1016/j.tig.2025.05.010	ENSG00000108506	Ints2	ENSMUSG00000018068	ortholog_one2one	95.9866
INTS3		TRC resolution	https://doi.org/10.1016/j.tig.2025.05.010	ENSG00000143624	Ints3	ENSMUSG00000027933	ortholog_one2one	98.6564
INTS4		TRC resolution	https://doi.org/10.1016/j.tig.2025.05.010	ENSG00000149262	Ints4	ENSMUSG00000025133	ortholog_one2one	96.8847
INTS5		TRC resolution	https://doi.org/10.1016/j.tig.2025.05.010	ENSG00000185085	Ints5	ENSMUSG00000071652	ortholog_one2one	95.2895
INTS6		TRC resolution	https://doi.org/10.1016/j.tig.2025.05.010	ENSG00000102786	Ints6	ENSMUSG00000035161	ortholog_one2one	95.9414
INTS7		TRC resolution	https://doi.org/10.1016/j.tig.2025.05.010	ENSG00000143493	Ints7	ENSMUSG00000037461	ortholog_one2one	95.3222
INTS8		TRC resolution	https://doi.org/10.1016/j.tig.2025.05.010	ENSG00000164941	Ints8	ENSMUSG00000040738	ortholog_one2one	95.7789
INTS9		TRC resolution	https://doi.org/10.1016/j.tig.2025.05.010	ENSG00000104299	Ints9	ENSMUSG00000021975	ortholog_one2one	97.2644
LEO1		TRC resolution	https://doi.org/10.1016/j.tig.2025.05.010	ENSG00000166477	Leo1	ENSMUSG00000042487	ortholog_one2one	93.6937
MEPCE		TRC resolution	https://doi.org/10.1016/j.tig.2025.05.010	ENSG00000146834	Mepce	ENSMUSG00000029726	ortholog_one2one	87.373
PAF1		TRC resolution	https://doi.org/10.1016/j.tig.2025.05.010	ENSG00000006712	Paf1	ENSMUSG00000003437	ortholog_one2one	98.8701
PARP1		TRC resolution	https://doi.org/10.1016/j.tig.2025.05.010	ENSG00000143799	Parp1	ENSMUSG00000026496	ortholog_one2one	92.5049
RAD51		TRC resolution	https://doi.org/10.1016/j.tig.2025.05.010	ENSG00000051180	Rad51	ENSMUSG00000027323	ortholog_one2one	98.8201
RAD52		TRC resolution	https://doi.org/10.1016/j.tig.2025.05.010	ENSG00000002016	Rad52	ENSMUSG00000030166	ortholog_one2one	70.3349
RAD52		TRC resolution	https://doi.org/10.1016/j.tig.2025.05.010	ENSG00000002016	Rad52	ENSMUSG00000030166	ortholog_one2one	70.3349
RECQL5		TRC resolution	https://doi.org/10.1016/j.tig.2025.05.010	ENSG00000108469	Recql5	ENSMUSG00000020752	ortholog_one2one	78.8093
RNF2		TRC resolution	https://doi.org/10.1016/j.tig.2025.05.010	ENSG00000121481	Rnf2	ENSMUSG00000026484	ortholog_one2one	99.7024
RNF8		TRC resolution	https://doi.org/10.1016/j.tig.2025.05.010	ENSG00000112130	Rnf8	ENSMUSG00000090083	ortholog_one2one	71.3402
RNH1		TRC resolution	https://doi.org/10.1016/j.tig.2025.05.010	ENSG00000023191	Rnh1	ENSMUSG00000038650	ortholog_one2one	72.885
RTEL1		TRC resolution	https://doi.org/10.1016/j.tig.2025.05.010	ENSG00000258366	Rtel1	ENSMUSG00000038685	ortholog_one2one	70
RTF1		TRC resolution	https://doi.org/10.1016/j.tig.2025.05.010	ENSG00000137815	Rtf1	ENSMUSG00000027304	ortholog_one2one	98.169
SAMHD1		TRC resolution	https://doi.org/10.1016/j.tig.2025.05.010	ENSG00000101347	Samhd1	ENSMUSG00000027639	ortholog_one2one	72.8435
SETX		TRC resolution	https://doi.org/10.1016/j.tig.2025.05.010	ENSG00000107290	Setx	ENSMUSG00000043535	ortholog_one2one	71.9836
SIRT1		TRC resolution	https://doi.org/10.1016/j.tig.2025.05.010	ENSG00000096717	Sirt1	ENSMUSG00000020063	ortholog_one2one	86.2115
SRSF2		TRC resolution	https://doi.org/10.1016/j.tig.2025.05.010	ENSG00000161547	Srsf2	ENSMUSG00000034120	ortholog_one2many	100
THOC1		TRC resolution	https://doi.org/10.1016/j.tig.2025.05.010	ENSG00000079134	Thoc1	ENSMUSG00000024287	ortholog_one2one	96.1948
THOC2		TRC resolution	https://doi.org/10.1016/j.tig.2025.05.010	ENSG00000125676	Thoc2	ENSMUSG00000037475	ortholog_one2one	97.489
THOC3		TRC resolution	https://doi.org/10.1016/j.tig.2025.05.010	ENSG00000051596	Thoc3	ENSMUSG00000025872	ortholog_one2one	98.8604
THOC5		TRC resolution	https://doi.org/10.1016/j.tig.2025.05.010	ENSG00000100296	Thoc5	ENSMUSG00000034274	ortholog_one2one	96.0469
THOC6		TRC resolution	https://doi.org/10.1016/j.tig.2025.05.010	ENSG00000131652	Thoc6	ENSMUSG00000041319	ortholog_one2one	95.3079
THOC7		TRC resolution	https://doi.org/10.1016/j.tig.2025.05.010	ENSG00000163634	Thoc7	ENSMUSG00000053453	ortholog_one2one	97.549
TIMELESS		TRC resolution	https://doi.org/10.1016/j.tig.2025.05.010	ENSG00000111602	Timeless	ENSMUSG00000039994	ortholog_one2one	83.4437
TIPIN		TRC resolution	https://doi.org/10.1016/j.tig.2025.05.010	ENSG00000075131	Tipin	ENSMUSG00000032397	ortholog_one2one	69.7674
TOP1		TRC resolution	https://doi.org/10.1016/j.tig.2025.05.010	ENSG00000198900	Top1	ENSMUSG00000070544	ortholog_one2one	97.2549
TOP2A		TRC resolution	https://doi.org/10.1016/j.tig.2025.05.010	ENSG00000131747	Top2a	ENSMUSG00000020914	ortholog_one2one	89.5493
TRIM28		TRC resolution	https://doi.org/10.1016/j.tig.2025.05.010	ENSG00000130726	Trim28	ENSMUSG00000005566	ortholog_one2one	93.8922
U2AF1		TRC resolution	https://doi.org/10.1016/j.tig.2025.05.010	ENSG00000160201	U2af1	ENSMUSG00000061613	ortholog_one2one	99.5833
WDR82		TRC resolution	https://doi.org/10.1016/j.tig.2025.05.010	ENSG00000164091	Wdr82	ENSMUSG00000020257	ortholog_one2one	100
WRN		TRC resolution	https://doi.org/10.1016/j.tig.2025.05.010	ENSG00000165392	Wrn	ENSMUSG00000031583	ortholog_one2one	69.6229
WRNIP1		TRC resolution	https://doi.org/10.1016/j.tig.2025.05.010	ENSG00000124535	Wrnip1	ENSMUSG00000021400	ortholog_one2one	95.0376
XRN2		TRC resolution	https://doi.org/10.1016/j.tig.2025.05.010	ENSG00000088930	Xrn2	ENSMUSG00000027433	ortholog_one2one	96.1053
